# Phylogenetic analysis by SNP and development of SSR marker in *Passiflora*

**DOI:** 10.1101/2020.07.15.203513

**Authors:** Yanyan Wu, Qinglan Tian, Weihua Huang, Jieyun Liu, Xiuzhong Xia, Xinghai Yang, Haifei Mou

## Abstract

Information of the *Passiflora* genome is still very limited. Understand the evolutionary relationship between different species of *Passiflora*, and develop a large number of SSR markers to provide a basis for the genetic improvement of *Passiflora*. Applying restriction site associated DNA sequencing (RAD-Seq) technology, we studied the phylogeny, simple sequence repeat (SSR) and marker transferability of 10 accessions of 6 species of *Passiflora*. Taking the partial assembly sequence of accessions P4 as the reference genome, we constructed the phylogenetic tree using the detected 46,451 high-quality single nucleotide polymorphisms (SNPs), showing that P6, P7, P8 and P9 were a single one while P5 and P10 were clustered together, and P1, P2, P3 and P4 were closer in genetic relationship. Using P8 as the reference genome, a total of 12,452 high-quality SNPs were used to construct phylogenetic tree. P3, P4, P7, P8, P9 and P10 were all single branch while P1 and P2 were clustered together, and P5 and P6 were clustered into one branch. A principal component analysis (PCA) revealed a similar population structure, which four cultivated passion fruits forming a tight cluster. A total of 2,614 SSRs were identified in the genome of 10 *Passiflora* accessions. The core motifs were AT, GA, AAG etc., 2-6 bases, 4-16 repeats, and 2,515 pairs of SSR primer were successfully developed. **T**the SSR transferability in cultivated passion fruits is the best. These results will contribute to the study of genomics and molecular genetics in passion fruit.
