## Supplemental Table 1-Table 6 for "Phylogenetic analysis by SNP and development of SSR marker in *Passiflora*": Table 1.xlsx

### Sheet: Sheet1
Table 1 Sequencing data quality.
Sample	Raw Base(bp)	Clean Base(bp)	Effective Rate(%)	Error Rate(%)	Q20(%)	Q30(%)	GC Content(%)	Digestion ratio(%)
P1	1671612600	1661631300	99.4	0.04	97.67	93.26	41.85	98.63
P2	1168893000	1163191500	99.51	0.04	97.7	93.35	41.46	98.96
P3	1578096000	1569693900	99.47	0.04	97.68	93.3	41.47	98.71
P4	1154072700	1146513600	99.35	0.04	97.66	93.31	41.31	98.59
P5	1833513300	1821468600	99.34	0.04	97.67	93.29	40.9	98.62
P6	1793385600	1782554100	99.4	0.04	97.65	93.28	41.53	98.85
P7	1469808900	1458244200	99.21	0.04	97.79	93.59	40.66	97.12
P8	1651917300	1640565000	99.31	0.04	97.62	93.18	39.62	98.75
P9	1166334000	1158603900	99.34	0.04	97.75	93.47	40.56	98.89
P10	1192429500	1183522800	99.25	0.04	97.72	93.4	41.44	98.89
