## Supplemental Table 1-Table 6 for "Phylogenetic analysis by SNP and development of SSR marker in *Passiflora*": Table 2.xlsx

### Sheet: Sheet1
Table 2 Cluster analysis of sequencing tags
Sample	Cluster Tag number	Pair reads	Cut Tag number	Cut pair reads	Cut/Pair(%)
P1	1826663	4506287	49292	844316	18.74
P2	1370066	3221686	23610	438143	13.6
P3	1747760	4338760	57614	889503	20.5
P4	1500567	3107478	13725	332415	10.7
P5	2370587	4999301	28498	580743	11.62
P6	1953801	4915889	53619	878138	17.86
P7	1711035	3976529	25726	605087	15.22
P8	1421541	4011458	81605	1375313	34.28
P9	1558464	3193453	15968	395642	12.39
P10	1209083	3220933	45013	673711	20.92
