## Supplemental Table 1-Table 6 for "Phylogenetic analysis by SNP and development of SSR marker in *Passiflora*": Table 3.xlsx

### Sheet: Sheet1
Table 3 Mapping to the reference genome P4
Sample	Clean reads	mapped reads	mapping rate	Average depth	Coverage 1X	Coverage 4X
P1	11077542	6708533	0.6056	139.49	0.9653	0.905
P2	7754610	4654861	0.6003	108.69	0.9375	0.843
P3	10464626	6027814	0.576	132.02	0.9457	0.859
P4	7643424	4702456	0.6152	96.94	0.9901	0.9185
P5	12143124	3910511	0.322	119.88	0.5833	0.3757
P6	11883694	2285299	0.1923	98.74	0.5571	0.3358
P7	9721628	4078493	0.4195	131.83	0.5891	0.4441
P8	10937100	2118474	0.1937	113.2	0.4008	0.1808
P9	7724026	2937092	0.3803	106.5	0.586	0.4344
P10	7890152	2333534	0.2958	100.73	0.4971	0.3545
