## Supplemental Table 1-Table 6 for "Phylogenetic analysis by SNP and development of SSR marker in *Passiflora*": Table 4.xlsx

### Sheet: Sheet1
Table 4 Mapping to the reference genome P8
Sample	Clean reads	mapped reads	mapping rate	Average depth	Coverage 1X	Coverage 4X
P1	11077542	1829840	0.1652	113.06	0.0446	0.0243
P2	7754610	1253699	0.1617	99.36	0.0498	0.0202
P3	10464626	1596996	0.1526	61.33	0.2109	0.0386
P4	7643424	1359146	0.1778	73.48	0.1403	0.0276
P5	12143124	1268604	0.1045	80.25	0.0387	0.0195
P6	11883694	932975	0.0785	67.1	0.0416	0.0221
P7	9721628	1562375	0.1607	79.8	0.1195	0.0209
P8	10937100	8528271	0.7798	31.57	0.994	0.8693
P9	7724026	1688746	0.2186	112.79	0.1103	0.019
P10	7890152	1030056	0.1305	55.69	0.1365	0.0249
