## Supplemental Table 1-Table 6 for "Phylogenetic analysis by SNP and development of SSR marker in *Passiflora*": Table 5.xlsx

### Sheet: Sheet1
Table 5 Number of SNPs for 10 Passiflora accessions
Rank	P4 reference genome			P8 reference genome
	Total SNP	High quality SNP		Total SNP	High quality SNP
P1	37776	6696		2212	1276
P2	35639	6687		2638	1291
P3	36146	6712		13105	1392
P4	38717	6788		8259	1365
P5	8902	3144		1688	984
P6	8902	2921		1850	970
P7	9274	4441		5913	1231
P8	5518	1780		5656	1493
P9	9206	4074		5685	1184
P10	7001	3208		7385	1266
