## Supplemental Table 1-Table 6 for "Phylogenetic analysis by SNP and development of SSR marker in *Passiflora*": Table 6.xlsx

### Sheet: Sheet1
Table 6 Fifty SSR primers in 10 Passiflora accessions
Primer	Forward	Reverse	Repeat motif	Product size
Pa1001	CGGTTATAGACTCAAAGCCTCG	GCCATGAGAGTCCCTTCTTAACT	CTC	152
Pa1002	GGACCTAAACTAAGGCGCTTATC	ACCTGTAGCACCTACAACCACAT	AG	120
Pa1003	GATCGACTCTGCTACCATTTGTC	GCACAACAATAATTTGCAACTAGG	TG	144
Pa1004	CCGAGTAGGAAAACGAGATAAGG	TAGAGGAGAGAACCGAGAAAACG	TA	159
Pa1005	CTGAATGCATGTCACTCACAGTA	GAATACGGGGTTCTCAGCTAAA	AT	143
Pa1006	GCAATGAAAAATATTGAACCCAG	AAGAAAAATTGAAATGCTCATGG	AGTCAA	159
Pa1007	CTCTCTAATCCCCTCCCTTTCTT	ACTTCCTCTGAAGCTTCCATTTT	CT	90
Pa1008	ATTAATGATCAGAGGGCAGAACA	CAGAATGCCATGAATGTATCGTA	CCA	98
Pa1009	TGCGATTTGAGGGAGATATAAAA	GTGATCTTCCTTTTGCTCTCAAG	AG	142
Pa1010	CTTATGAAAAATATACCGCACGC	GGGAGAGGAGAGAAAAAGAAAGA	TCT	125
Pa1011	GCTCATTTCATGTCACACACTTC	TAATAAGGGGTGCTCAGGTGTAA	AT	140
Pa1012	TAATAACGCCACCTCTCTGTTTC	GAAGCTTGTAAAACAGCCTTTCA	TC	147
Pa1013	TTCAAGCCTCAAAAAGTCAAAAG	AAACTGCAACCCGTTTTAATGTA	CTGGG	152
Pa1014	CTGGTATTGGATAAGGATGGTTG	AATCCTGGTCGTATTCGTAGTGA	AG	153
Pa1015	CAGTCGCTTTCTTTCTCTTCTTG	ATATTCACACAGAGCCGAACAGT	TCG	111
Pa1016	CAAAACTGAAACAGTCACGTCAA	TACAGTGTTTGATTCACACTGCC	AAG	136
Pa1017	GTTTTCTTAGCTTTTCTCGCCAT	GCGAGGAGGACATTTCTTAGAG	TTC	136
Pa1018	TGTACAATGCATCAAAAACAAGC	CGAGCTAGGTCCTTCCTAGAGTT	GA	93
Pa1019	AATAATAACCCTCGACTCATCCG	CTATCTCAGGTGACTGGATGGAC	TAA	145
Pa1020	AAAAATCGAGTGCTGTGTTTGTC	GCTGTATGCCAGACCTGTAAAAA	TATTT	110
Pa1021	CACGCCACTATGTACACTCACTC	GATCAGGCACGATCAAGTGAC	ACC	145
Pa1022	TGATCAGAAACACCAAAAATTCC	TGCACTTTCATGCATATTTTTCA	AC	94
Pa1023	CCATTTCATTAACGAAGCCAATA	ATACCCCAATAGAAACTCCTCCA	CATAC	143
Pa1024	GATGATCACTCAAGTAACCCTCG	GTCAGCCTTATTATTGGATGCAC	AT	144
Pa1025	TAAACAGTAATCTCGGGCTACCA	ATGATGCATGAGTTGTTTGTCC	TA	140
Pa1026	CCCTTCCATAGCTTCCTTCTAAT	CATTTTCTCCATCACCAAAAGAG	CT	90
Pa1027	ACGACAAACTGAGAAATAGGACG	TTCTCGGTTTAGTTACCGATTTG	CAA	149
Pa1028	GGTCTGTTATGGAACCTCTAAATTCT	ATGGCCTTTTCTCTTAGGCTTC	AAAAT	135
Pa1029	AAGCTCACTGAAGGAGGAAGAAT	TGATGTTTTGGCTTGTTTTAAGC	GAA	153
Pa1030	TTTGGAGAATCCTCCCTTTATTT	TTCTGGAAGGAAGTGAAGAAGAA	CT	124
Pa1031	TGATCGTTTACGTGTCCTAGCAT	TAATTTTCTGCATGCTTTCGATT	AATA	116
Pa1032	AGAAGAGCAGAACCAAGGGAC	TATCTTCTCCTTCTCCATCTCCC	GAA	113
Pa1033	GCCTGCTACAGTAGTCACATGCT	GAACACAAAAATTCTGCTCTTGC	CT	135
Pa1034	ATATGTTGTTGCTTCACCCAAAG	GCTAGAAACTGGATTTGTTCACG	TA	116
Pa1035	ACTATGTATGAGATGGTGTGGGG	CTATCTCTCAACAGGATCATGCC	TTG	105
Pa1036	GTCGGGTTAAGGGTGTAAATGTT	TCTTGGTATCCACGTCTGTAGGT	TTGA	118
Pa1037	ATGATGGGTTACAAATTTGCTTG	TGTCCAGAAACCTGCATTTTATT	GGCAAA	93
Pa1038	GCCAATTCGATAGCACGTAATAA	CAAATGGACAAAGGTAAAAAGACC	AAAAT	124
Pa1039	GACTTAGCTTTTTCCTGCACAGA	ACTAAGGTTCTTAATGGGAGGCA	CT	109
Pa1040	AAATTAGAGCATTCCCTTTCCAC	TTTTCTGTATTCTTAGCATGCCC	TAA	134
Pa1041	ATTGCACAACTGGGAAGTATGAT	TTCTGCTCCATCATCGTAATCTT	GAT	125
Pa1042	GGATGATTGTTGGAAATGACAAG	CCTAAACCATTCAAGAGGAGGAT	TC	146
Pa1043	TTCAAGAAAAGTAGGTTTTGGGG	TTGATCGGACGTCTTGTCTTTAT	AAG	141
Pa1044	CCACAAATATCTGATCCACCATT	TAAAGAATGGATGCCTGAAAGAC	GGA	133
Pa1045	CTTGTATTGCCCTGATGAAGTTG	AACACACTATCCCTTAACTCTGCC	GAT	107
Pa1046	TACTAACCCGGTTGATCCTACAA	GGCCCATATTTTTGATTTATGGT	GAACC	88
Pa1047	AACCTATGGTTTATTATGTGATGCAA	TCCTCAAACGACTTTTTGTTCAT	ATTA	142
Pa1048	TCTCTTTCCAGTACCAACCAATC	CGCAGACAGACATGTGATTAAAG	TC	100
Pa1049	GAGAGAGAGGAGTGGTGAGAAGG	TACATGCATGAGGAGAACATCAC	GAAGAG	148
Pa1050	GTTGTTGCATTGCATATGATGTT	ATGATTACCCGCAATATTCCTTT	GA	159

### Sheet: Sheet2
152
120
144
159
143
159
90
98
142
125
140
147
152
153
111
136
136
93
145
110
145
94
143
144
140
90
149
135
153
124
116
113
135
116
105
118
93
124
109
134
125
146
141
133
107
88
142
100
148
159
